# Dissection of demethylation and toxicity induced gene expression changes after decitabine treatment

**DOI:** 10.1101/2019.12.18.880633

**Authors:** A Turchinovich, HM Surowy, AG Tonevitsky, B Burwinkel

## Abstract

The DNA methyltransferase inhibitor decitabine (DAC) is a widely used drug for both fundamental epigenetics studies and anti-cancer therapy. Besides DNA demethylation, DAC also induces cell toxicity associated with DNA damage. The dual-mode of DAC action on cells provides a significant hurdle to study genes which expression is regulated by CpG methylation. In this work, we performed the analysis of global DNA methylation levels in cultured cancer cells after treatment with increasing doses of DAC and have found the U-shaped curve of the de-methylation efficacy induced by the drug. Specifically, high doses of DAC induced significantly lower DNA hypomethylation as compared to hundred-fold less concentrated doses. At the same time, the impact of DAC on cell viability was dose-dependent. These findings allowed dissecting the demethylation and the cell toxicity impact of DAC on gene expression in subsequent mRNA-seq experiments. Surprisingly, the number of genes that were upregulated due to DNA hypomethylation was comparable to the number of genes induced by DAC toxicity. Furthermore, we show that high DAC concentrations induce downregulation of housekeeping genes which are most widely used for RT-qPCR normalization (including GAPDH, actin and tubulin). The latter suggests that genes unaffected by DAC treatment would manifest themselves as upregulated when their expression is normalized on a downregulated housekeeping reference. Finally, we show that expression of most human oncogenes and tumor-suppressor genes remains unaffected after DAC treatment, and only a few of them were upregulated due to DNA hypomethylation. Our work stresses the importance of closely studying the correlation of the degree of DNA demethylation induced by varying doses of DAC with changes in gene expression levels to avoid erroneous conclusions regarding epigenetic silencing of a gene.
