## Supplementary Table for "Dissection of demethylation and toxicity induced gene expression changes after decitabine treatment"

### Sheet: tsg_onco
Differential expression values (presented as log2-fold-change) of common tumor-supressor genes (TSG) and oncogenes in U2OS cells after DAC treatment
TSG	Expr	0.01 µM DAC	0.1 µM DAC	10 µM DAC		Oncogene	Expr	0.01 µM DAC	0.1 µM DAC	10 µM DAC
CDKN2A	1.5	7.093	10.175	7.331		SOX30	-0.67	1.403	6.497	7.989
ST14	0.09	1.358	2.77	4.544		SOX10	-1.78	1.035	4.283	6.126
CDH1	2.97	0.374	2.948	3.348		TRAF1	2.17	1.91	5.742	4.137
FAS	5.97	-0.044	1.24	3.16		SOX1	-0.98	-1.922	4.165	3.733
CDKN1A	7.89	0.478	1.951	2.376		SYK	0.8	0.159	1.655	3.333
CDKN2B	2.86	2.983	3.879	2.241		FOSB	-0.04	1.859	3.232	3.115
TP63	1.81	-0.083	3.703	1.893		MDM2	7.95	-0.172	1.027	2.294
YPEL3	2.21	0.799	0.658	1.784		NTRK2	-0.46	-1.103	0.965	2.207
WNT5A	4.11	0.203	0.995	1.409		ABL2	6.81	-0.401	0.824	1.727
BCL10	5.9	0.131	0.894	1.29		FOXO1	3.82	-0.463	0.692	1.451
CDKN2D	4.67	0.675	0.322	1.271		PDGFD	2.63	-0.604	-0.263	1.176
STK11	3.28	0.717	0.558	0.78		EGFR	4.17	-0.281	1.398	1.135
TSC1	5.17	-0.487	-0.083	0.657		BCL6	4.61	-0.08	0.025	1.083
PIK3CA	5.95	-0.49	0.096	0.601		CCND1	7.98	0.095	1.191	0.963
APC	6.36	-0.644	-0.019	0.577		NOTCH1	4.09	0.32	0.164	0.874
ATM	6.1	-0.767	-0.334	0.442		NRAS	8.6	-0.479	0.195	0.608
BRCA2	5.57	-0.607	-0.458	0.4		FOS	5.08	1.316	1.418	0.584
TGFBR1	6.88	-0.616	-0.091	0.383		JUN	6.02	0.096	1.07	0.487
TSC2	4.57	0.032	-0.415	0.303		MAPK1	8.2	-0.392	-0.164	0.415
PTEN	7.36	-0.315	0.035	0.097		MYC	6.78	0.281	1.858	0.267
ST7	4.05	-0.207	-0.163	0.097		BRAF	5.4	-0.46	-0.07	0.192
ATR	5.56	-0.849	-0.073	0.085		BAX	5.77	0.555	0.474	0.059
MEN1	5.25	0.474	0.178	-0.018		CDK1	8.36	-0.187	-0.521	0.04
CDKN1B	6.97	-0.086	-0.686	-0.211		CDK3	1.57	0.436	-0.559	-0.113
PTCH1	5	-0.192	-0.447	-0.257		SRC	3.93	0.38	0.08	-0.159
PRKDC	8.67	-1.021	-0.823	-0.264		KRAS	7.5	-0.484	-0.08	-0.175
SMAD4	6.05	-0.443	-0.141	-0.316		AURKA	7.13	-0.091	-0.755	-0.225
WRN	5.2	-0.764	-0.432	-0.325		ILK	6.54	0.333	0.2	-0.313
BRCA1	6.04	-0.511	-0.84	-0.372		TNFRSF6B	0.98	0.481	1.748	-0.352
ST5	4.01	-0.131	-0.114	-0.38		RAF1	6.81	-0.247	-0.304	-0.422
VHL	6.37	-0.454	-0.333	-0.384		ERBB2	4.49	-0.009	-0.721	-0.549
HIPK2	6.07	-0.515	-0.338	-0.425		CTNNB1	8.19	-0.158	-0.169	-0.618
RB1	6.14	-0.813	-1.22	-0.438		HRAS	4.47	0.332	-0.248	-0.65
CDKN1C	3.77	1.327	0.964	-0.449		PDGFA	4.69	0.316	0.22	-0.662
TP73	2.77	0.24	-1.814	-0.553		MAPK3	5.52	0.427	0.102	-0.689
DLD	7.2	-0.1	0.109	-0.646		CDK2	6.73	-0.109	-0.878	-0.718
CHEK1	5.89	-0.249	-0.562	-0.657		CCNE2	3.81	-0.584	-1.82	-0.772
BLM	5.39	-0.54	-0.942	-0.695		CDK4	7.19	0.113	-0.312	-0.858
RECQL4	4.95	0.03	-0.881	-0.8		ABL1	5.27	-0.016	-0.685	-0.871
GPC3	2.56	-0.405	-1.669	-0.917		SOX9	6.47	-0.385	-0.637	-0.894
TP53	5.38	0.145	-0.619	-1.07		PDGFB	3.02	-0.33	-0.744	-1.008
SFRP1	5.75	-0.56	-1.282	-1.12		AKT1	4.85	0.054	-0.483	-1.226
BCL2	1.56	-1.017	-1.267	-1.168		PDGFC	4.89	-0.642	-0.497	-1.478
CHEK2	4.47	0.489	-0.225	-1.257		SMO	5.1	0.177	-0.939	-1.69
INPP4B	5.13	-0.686	-1.218	-1.556		GLI1	3	-0.458	-1.212	-2.218
CDKN2C	5.31	0.431	-1.974	-2.023		SOX5	1.67	-1.279	-2.283	-2.769
						SOX2	3.07	-0.439	-2.673	-3.502
						CDK15	2.8	-1.8	-3.431	-3.673
